# Pufferfish (*Tetraodon cutcutia*) sampled from freshwater river serves an intermediate reservoir of sucrose nonfermenting variant of *Vibrio cholerae* PS-4

**DOI:** 10.1101/2021.10.27.466062

**Authors:** Lipika Das, Sushanta Deb, Eiji Arakawa, Shinji Yamasaki, Subrata K Das

## Abstract

This study describes the genomic characteristics of *Vibrio cholerae* strain PS-4, which fails to ferment sucrose on thiosulfate□citrate□bile salt□sucrose (TCBS) agar medium. This bacterium was isolated from skin mucus of a freshwater pufferfish. In order to understand the sucrose nonfermenting phenotype, the genome of the strain PS-4 was sequenced. The gene encoding the sucrose specific phosphotransferase system IIB (*suc*R) was absent, resulting for the defective sucrose fermenting phenotype. In contrast, genes encoding glucose-specific transport system IIB (*pts*G) and fructose specific transport system IIB (*fru*A) were present and showing acid production while growing with respective sugars. The overall genome relatedness indices (OGRI) such as *in silico* DDH, average nucleotide identity (ANI) and average amino acid identity (AAI) were above the threshold value, i.e., 70% and 95–96%, respectively. Phylogenomic analysis based on genome wide core genes and the non-recombinant core-genes, strain PS-4 clustered with *Vibrio cholerae* ATCC 14035^T^. Further, genes encoding *ctx*, *zot*, *ace*, *tcp* and *rfb* were absent. It showed hemolytic activity and reacted strongly to the R antibody. This is the first report on the existence of *Vibrio cholerae* from the pufferfish adds to our knowledge of the new ecological niche of this bacterium.

**IMPORTANCE:** *Vibrio cholerae*, the causative agent of cholera, is a natural inhabitant of aquatic environments. It ferments sucrose, producing characteristic yellow colonies on TCBS agar. *Vibrio cholerae* strain PS-4 described in this study was a sucrose nonfermenting variant associated with pufferfish skin and did not produce yellow colonies on TCBS agar. Genes encoding sucrose specific phosphotransferase system IIB (*suc*R) was absent. The observed phenotype in the characteristic metabolic pathway indicates niche specific adaptive evolution for this bacterium. Our study suggested that nonfermenting phenotype on TCBS agar may not be considered always for *Vibrio cholerae* species delineation.
