## Supplementary material for "Pufferfish (*Tetraodon cutcutia*) sampled from freshwater river serves an intermediate reservoir of sucrose nonfermenting variant of *Vibrio cholerae* PS-4": DNA sequence alignment data

### Sheet: Sheet1
Query ID	O-type	Subject ID	% Identity	Alignment Length	Mismatch	Gap Openings	Query Start	Query End	Subject Start	Subject End	E-value	Bit Score
PS-4LPS_locus_tag="G9X71_11985"	O181	O181_666.4018.peg.22"	99.291	423	3	0	1	423	1	423	0	857
PS-4LPS_locus_tag="G9X71_11985"	O127	O127_666.2994.peg.17"	99.291	423	3	0	1	423	1	423	0	855
PS-4LPS_locus_tag="G9X71_11985"	O192	O192_666.3856.peg.6"	99.054	423	4	0	1	423	1	423	0	853
PS-4LPS_locus_tag="G9X71_11985"	O197	O197_666.3954.peg.8"	98.345	423	7	0	1	423	1	423	0	847
PS-4LPS_locus_tag="G9X71_11985"	O64	O64_666.3932.peg.9"	96.454	423	15	0	1	423	1	423	0	839
PS-4LPS_locus_tag="G9X71_11985"	O32	O32_666.1673.peg.835"	95.745	423	18	0	1	423	1	423	0	807
PS-4LPS_locus_tag="G9X71_11985"	O96	O96_666.3664.peg.2422"	94.563	423	23	0	1	423	46	468	0	805
PS-4LPS_locus_tag="G9X71_11990"	O127	O127_666.2994.peg.14"	97.347	377	10	0	1	377	1	377	0	746
PS-4LPS_locus_tag="G9X71_11990"	O129	O129_666.3577.peg.2459"	94.96	377	18	1	1	377	1	376	0	729
PS-4LPS_locus_tag="G9X71_11990"	O68	O68_666.1625.peg.1399"	94.96	377	18	1	1	377	1	376	0	729
PS-4LPS_locus_tag="G9X71_11990"	O62	O62_666.1786.peg.915"	91.733	375	31	0	1	375	1	375	0	709
PS-4LPS_locus_tag="G9X71_11990"	O53	O53_peg.28	91.733	375	31	0	1	375	1	375	0	709
PS-4LPS_locus_tag="G9X71_11990"	O75	O75_peg.29	91.733	375	30	1	1	375	1	374	0	704
PS-4LPS_locus_tag="G9X71_11990"	O113	O113_666.2993.peg.15"	91.467	375	32	0	1	375	1	375	0	702
PS-4LPS_locus_tag="G9X71_11990"	O141	O141_peg.26	91.2	375	32	1	1	375	1	374	0	696
PS-4LPS_locus_tag="G9X71_11990"	O107	O107_666.1654.peg.1597"	91.2	375	32	1	1	375	1	374	0	696
PS-4LPS_locus_tag="G9X71_11990"	O105	O105_666.3874.peg.13"	90.933	375	33	1	1	375	1	374	0	696
PS-4LPS_locus_tag="G9X71_11990"	O57	O57_666.3861.peg.12"	91.2	375	32	1	1	375	1	374	0	696
PS-4LPS_locus_tag="G9X71_11990"	O162	O162_666.1736.peg.2640"	90.4	375	35	1	1	375	1	374	0	691
PS-4LPS_locus_tag="G9X71_11990"	O166	O166_666.3947.peg.12"	90.4	375	35	1	1	375	1	374	0	690
PS-4LPS_locus_tag="G9X71_11995"	O3	O3_666.1487.peg.1779"	90.686	408	38	0	1	408	1	408	0	674
PS-4LPS_locus_tag="G9X71_11995"	O179	O179_666.3881.peg.21"	84.521	407	63	0	1	407	1	407	0	620
PS-4LPS_locus_tag="G9X71_11995"	O127	O127_666.2994.peg.13"	92.351	353	25	1	1	353	1	351	0	600
PS-4LPS_locus_tag="G9X71_12000"	O179	O179_666.3881.peg.22"	98.945	379	4	0	1	379	1	379	0	766
PS-4LPS_locus_tag="G9X71_12000"	O127	O127_666.2994.peg.12"	98.417	379	6	0	1	379	1	379	0	765
PS-4LPS_locus_tag="G9X71_12000"	O3	O3_666.1487.peg.1780"	97.889	379	8	0	1	379	1	379	0	761
PS-4LPS_gene="wecB"	O179	O179_666.3881.peg.23"	99.737	380	1	0	1	380	1	380	0	783
PS-4LPS_gene="wecB"	O127	O127_666.2994.peg.11"	98.947	380	4	0	1	380	1	380	0	778
PS-4LPS_gene="wecB"	O3	O3_666.1487.peg.1781"	98.684	380	5	0	1	380	1	380	0	777
PS-4LPS_locus_tag="G9X71_12010"	O179	O179_666.3881.peg.24"	97.799	318	4	1	1	318	1	315	0	627
PS-4LPS_locus_tag="G9X71_12010"	O127	O127_666.2994.peg.10"	95.283	318	12	1	1	318	1	315	0	588
PS-4LPS_locus_tag="G9X71_12010"	O3	O3_666.1487.peg.1782"	93.789	322	13	2	1	318	1	319	0	583
PS-4LPS_locus_tag="G9X71_12015"	O179	O179_666.3881.peg.25"	99.191	371	3	0	1	371	6	376	0	762
PS-4LPS_locus_tag="G9X71_12015"	O3	O3_666.1487.peg.1783"	98.113	371	7	0	1	371	1	371	0	756
PS-4LPS_locus_tag="G9X71_12015"	O127	O127_666.2994.peg.9"	97.844	371	8	0	1	371	6	376	0	753
PS-4LPS_locus_tag="G9X71_12020"	O140	O140_666.1801.peg.1088"	98.282	582	10	0	1	582	1	582	0	1191
PS-4LPS_locus_tag="G9X71_12020"	O34	O34_666.2990.peg.16"	98.11	582	11	0	1	582	1	582	0	1191
PS-4LPS_locus_tag="G9X71_12020"	O127	O127_666.2994.peg.8"	97.251	582	16	0	1	582	1	582	0	1183
PS-4LPS_locus_tag="G9X71_12020"	O68	O68_666.1625.peg.1394"	97.079	582	17	0	1	582	1	582	0	1182
PS-4LPS_locus_tag="G9X71_12020"	O129	O129_666.3577.peg.2464"	96.907	582	18	0	1	582	1	582	0	1181
PS-4LPS_locus_tag="G9X71_12020"	O147	O147_666.4010.peg.25"	90.55	582	55	0	1	582	1	582	0	1104
PS-4LPS_locus_tag="G9X71_12025"	O34	O34_666.2990.peg.17"	96.944	360	11	0	1	360	1	360	0	723
PS-4LPS_locus_tag="G9X71_12025"	O127	O127_666.2994.peg.7"	96.944	360	11	0	1	360	1	360	0	720
PS-4LPS_locus_tag="G9X71_12025"	O140	O140_666.1801.peg.1087"	97.135	349	10	0	12	360	1	349	0	702
PS-4LPS_locus_tag="G9X71_12025"	O129	O129_666.3577.peg.2465"	96.848	349	11	0	12	360	1	349	0	702
PS-4LPS_locus_tag="G9X71_12025"	O68	O68_666.1625.peg.1393"	97.135	349	10	0	12	360	1	349	0	701
PS-4LPS_locus_tag="G9X71_12030"	O129	O129_666.3577.peg.2466"	96.267	509	19	0	1	509	1	509	0	986
PS-4LPS_locus_tag="G9X71_12030"	O68	O68_666.1625.peg.1392"	96.267	509	19	0	1	509	1	509	0	986
PS-4LPS_locus_tag="G9X71_12030"	O140	O140_666.1801.peg.1086"	90.766	509	47	0	1	509	1	509	0	878
PS-4LPS_locus_tag="G9X71_12030"	O127	O127_666.2994.peg.6"	90.963	509	46	0	1	509	1	509	0	876
PS-4LPS_locus_tag="G9X71_12030"	O34	O34_666.2990.peg.18"	89.98	509	51	0	1	509	1	509	0	867
PS-4LPS_locus_tag="G9X71_12030"	O147	O147_666.4010.peg.27"	82.236	501	89	0	1	501	1	501	0	759
PS-4LPS_gene="rfbB"	O127	O127_666.2994.peg.4"	98.571	350	5	0	1	350	27	376	0	716
PS-4LPS_gene="rfbB"	O129	O129_666.3577.peg.2467"	98	350	7	0	1	350	1	350	0	711
PS-4LPS_gene="rfbB"	O68	O68_666.1625.peg.1391"	98	350	7	0	1	350	1	350	0	711
PS-4LPS_gene="rfbB"	O14	O14_666.4016.peg.21"	99.123	342	3	0	1	342	1	342	0	704
PS-4LPS_gene="rfbB"	O81	O81_666.1636.peg.84"	99.123	342	3	0	1	342	1	342	0	704
PS-4LPS_gene="rfbB"	O14	O14_666.4016.peg.53"	98.83	342	4	0	1	342	1	342	0	702
PS-4LPS_gene="rfbB"	O197	O197_666.3954.peg.21"	98.83	342	4	0	1	342	1	342	0	701
PS-4LPS_gene="rfbB"	O106	O106_666.3875.peg.56"	98.538	342	5	0	1	342	1	342	0	701
PS-4LPS_gene="rfbB"	O19	O19_666.1501.peg.3286"	98.538	342	5	0	1	342	1	342	0	701
PS-4LPS_gene="rfbB"	O179	O179_666.3881.peg.59"	98.246	342	6	0	1	342	1	342	0	700
PS-4LPS_gene="rfbB"	O177	O177_666.1751.peg.3533"	97.959	343	7	0	1	343	1	343	0	700
PS-4LPS_gene="rfbB"	O156	O156_666.1730.peg.2481"	98.246	342	6	0	1	342	1	342	0	700
PS-4LPS_gene="rfbB"	O121	O121_666.1665.peg.17"	98.83	342	4	0	1	342	1	342	0	700
PS-4LPS_gene="rfbB"	O91	O91_666.1642.peg.1704"	98.246	342	6	0	1	342	1	342	0	700
PS-4LPS_gene="rfbB"	O47	O47_666.1606.peg.85"	98.83	342	4	0	1	342	1	342	0	700
PS-4LPS_gene="rfbB"	O12	O12_666.1493.peg.292"	98.83	342	4	0	1	342	1	342	0	700
PS-4LPS_gene="rfbB"	O190	O190_666.1765.peg.1581"	97.953	342	7	0	1	342	1	342	0	699
PS-4LPS_gene="rfbB"	O188	O188_666.4013.peg.24"	98.534	341	5	0	2	342	3	343	0	699
PS-4LPS_gene="rfbB"	O39	O39_666.4007.peg.11"	98.83	342	4	0	1	342	1	342	0	699
PS-4LPS_gene="rfbB"	O11	O11_666.3928.peg.3"	97.953	342	7	0	1	342	1	342	0	699
PS-4LPS_gene="rfbB"	O123	O123_666.3941.peg.43"	98.246	342	6	0	1	342	18	359	0	699
PS-4LPS_gene="rfbB"	O6	O6_666.1489.peg.2611"	98.538	342	5	0	1	342	1	342	0	699
PS-4LPS_gene="rfbB"	O103	O103_666.3938.peg.46"	98.246	342	6	0	1	342	1	342	0	698
PS-4LPS_gene="rfbB"	O99	O99_666.1794.peg.885"	98.246	342	6	0	1	342	1	342	0	698
PS-4LPS_gene="rfbB"	O181	O181_666.4018.peg.3"	97.668	343	8	0	1	343	1	343	0	698
PS-4LPS_gene="rfbB"	O39	O39_666.4007.peg.51"	98.538	342	5	0	1	342	1	342	0	698
PS-4LPS_gene="rfbB"	O151	O151_666.3943.peg.23"	97.947	341	7	0	2	342	3	343	0	697
PS-4LPS_gene="rfbB"	O42	O42_666.3858.peg.23"	97.661	342	8	0	1	342	1	342	0	697
PS-4LPS_gene="rfbB"	O199	O199_666.3955.peg.46"	97.953	342	7	0	1	342	1	342	0	696
PS-4LPS_gene="rfbB"	O144	O144_666.1699.peg.2198"	97.953	342	7	0	1	342	1	342	0	696
PS-4LPS_gene="rfbB"	O120	O120_666.3940.peg.32"	97.953	342	7	0	1	342	1	342	0	696
PS-4LPS_gene="rfbB"	O119	O119_666.1663.peg.2294"	97.953	342	7	0	1	342	1	342	0	696
PS-4LPS_gene="rfbB"	O87	O87_666.1639.peg.1516"	97.953	342	7	0	1	342	1	342	0	696
PS-4LPS_gene="rfbB"	O76	O76_666.1631.peg.2784"	97.953	342	7	0	1	342	1	342	0	696
PS-4LPS_gene="rfbB"	O58	O58_666.1616.peg.3043"	97.368	342	9	0	1	342	1	342	0	696
PS-4LPS_gene="rfbB"	O28	O28_666.1511.peg.81"	97.953	342	7	0	1	342	1	342	0	696
PS-4LPS_gene="rfbB"	O191	O191_666.3952.peg.2"	97.661	342	8	0	1	342	18	359	0	695
PS-4LPS_gene="rfbB"	O66	O66_666.3933.peg.5"	97.661	342	8	0	1	342	18	359	0	695
PS-4LPS_gene="rfbB"	O192	O192_666.3856.peg.16"	97.953	342	7	0	1	342	1	342	0	695
PS-4LPS_gene="rfbB"	O134	O134_666.4002.peg.30"	97.661	342	8	0	1	342	1	342	0	695
PS-4LPS_gene="rfbB"	O108	O108_666.1655.peg.1533"	97.953	342	7	0	1	342	1	342	0	695
PS-4LPS_gene="rfbB"	O54	O54_666.1613.peg.1393"	97.953	342	7	0	1	342	1	342	0	695
PS-4LPS_gene="rfbB"	O93	O93_666.3853.peg.44"	97.953	342	7	0	1	342	1	342	0	694
PS-4LPS_gene="rfbB"	O133	O133_666.4001.peg.23"	97.368	342	9	0	1	342	1	342	0	693
PS-4LPS_gene="rfbB"	O52	O52_666.1611.peg.3250"	97.368	342	9	0	1	342	1	342	0	692
PS-4LPS_gene="rfbB"	O43	O43_666.3931.peg.29"	97.368	342	9	0	1	342	1	342	0	692
PS-4LPS_gene="rfbB"	O11	O11_666.3928.peg.44"	97.368	342	9	0	1	342	1	342	0	692
PS-4LPS_gene="rfbB"	O162	O162_666.1736.peg.2629"	96.491	342	12	0	1	342	1	342	0	690
PS-4LPS_gene="rfbB"	O142	O142_666.3574.peg.3301"	96.199	342	13	0	1	342	1	342	0	690
PS-4LPS_gene="rfbB"	O154	O154_666.1714.peg.1512"	96.491	342	12	0	1	342	1	342	0	690
PS-4LPS_gene="rfbB"	O153	O153_666.3877.peg.5"	96.491	342	12	0	1	342	1	342	0	690
PS-4LPS_gene="rfbB"	O186	O186_666.3951.peg.3"	97.076	342	10	0	1	342	1	342	0	689
PS-4LPS_gene="rfbB"	O150	O150_666.2995.peg.4"	96.784	342	11	0	1	342	1	342	0	689
PS-4LPS_gene="rfbB"	O104	O104_666.4019.peg.28"	95.906	342	14	0	1	342	1	342	0	688
PS-4LPS_gene="rfbB"	O187	O187_666.3883.peg.3"	97.059	340	10	0	1	340	1	340	0	688
PS-4LPS_gene="rfbB"	O163	O163_666.1737.peg.842"	96.481	341	12	0	1	341	1	341	0	688
PS-4LPS_gene="rfbB"	O85	O85_666.1638.peg.449"	96.481	341	12	0	1	341	1	341	0	688
PS-4LPS_gene="rfbB"	O25	O25_666.4017.peg.43"	96.784	342	11	0	1	342	1	342	0	688
PS-4LPS_gene="rfbB"	O65	O65_666.2991.peg.28"	95.614	342	15	0	1	342	1	342	0	687
PS-4LPS_gene="rfbB"	O96	O96_666.3664.peg.2445"	96.491	342	12	0	1	342	1	342	0	686
PS-4LPS_gene="rfbB"	O80	O80_666.1635.peg.1377"	95.322	342	16	0	1	342	1	342	0	685
PS-4LPS_gene="rfbB"	O100	O100_666.3937.peg.25"	95.906	342	14	0	1	342	1	342	0	683
PS-4LPS_gene="rfbB"	O202	O202_666.1776.peg.4031"	94.444	342	19	0	1	342	1	342	0	675
PS-4LPS_gene="rfbB"	O71	O71_666.1628.peg.2170"	94.444	342	19	0	1	342	1	342	0	674
PS-4LPS_gene="rfbB"	O21	O21_666.1504.peg.742"	93.567	342	22	0	1	342	1	342	0	671
PS-4LPS_gene="rfbB"	O117	O117_666.3939.peg.46"	92.982	342	24	0	1	342	1	342	0	664
PS-4LPS_gene="rfbB"	O201	O201_666.1775.peg.1977"	92.69	342	25	0	1	342	1	342	0	662
PS-4LPS_gene="rfbB"	O194	O194_666.1768.peg.2489"	91.813	342	28	0	1	342	1	342	0	654
PS-4LPS_gene="rfbB"	O169	O169_666.3948.peg.31"	90.351	342	33	0	1	342	1	342	0	652
PS-4LPS_gene="rfbB"	O61	O61_666.1619.peg.369"	90.351	342	33	0	1	342	1	342	0	652
PS-4LPS_gene="rfbB"	O101	O101_666.1796.peg.3086"	92.982	342	24	0	1	342	1	342	0	644
PS-4LPS_gene="rfbB"	O20	O20_666.1503.peg.1659"	92.982	342	24	0	1	342	1	342	0	644
PS-4LPS_gene="rfbB"	O138	O138_666.3942.peg.43"	88.012	342	41	0	1	342	76	417	0	639
PS-4LPS_gene="rfbB"	O128	O128_666.3532.peg.1043"	88.304	342	40	0	1	342	1	342	0	638
PS-4LPS_gene="rfbB"	O110	O110_666.1797.peg.2909"	88.304	342	40	0	1	342	1	342	0	638
PS-4LPS_gene="rfbB"	O159	O159_666.3945.peg.52"	87.719	342	42	0	1	342	1	342	0	636
PS-4LPS_gene="rfbB"	O34	O34_666.2990.peg.50"	87.719	342	42	0	1	342	1	342	0	636
PS-4LPS_gene="rfbB"	O178	O178_666.3880.peg.28"	86.842	342	45	0	1	342	1	342	0	634
PS-4LPS_gene="rfbB"	O71	O71_666.1628.peg.2145"	86.55	342	46	0	1	342	1	342	0	629
PS-4LPS_gene="rfbB"	O202	O202_666.1776.peg.4007"	86.257	342	47	0	1	342	1	342	0	627
PS-4LPS_gene="rfbB"	O44	O44_666.1682.peg.3023"	88.856	341	35	1	1	338	1	341	0	611
PS-4LPS_gene="rfbB"	O94	O94_666.3573.peg.76"	85.673	342	49	0	1	342	1	342	0	606
PS-4LPS_gene="rfbB"	O116	O116_666.1660.peg.3876"	91.401	314	27	0	29	342	1	314	0	600
PS-4LPS_gene="rfbB"	O130	O130_666.1686.peg.3181"	80.994	342	65	0	1	342	1	342	0	587
PS-4LPS_gene="rfbB"	O49	O49_666.1609.peg.1476"	80.994	342	65	0	1	342	1	342	0	587
PS-4LPS_gene="rfbB"	O175	O175_666.2996.peg.32"	79.944	354	54	3	1	342	1	349	0	582
PS-4LPS_gene="rfbB"	O46	O46_666.1684.peg.1723"	79.32	353	58	2	1	342	1	349	0	580
PS-4LPS_gene="rfbB"	O210	O210_666.1784.peg.80"	79.24	342	71	0	1	342	1	342	0	577
PS-4LPS_gene="rfbB"	O149	O149_666.1704.peg.2438"	79.36	344	69	1	1	342	1	344	0	577
PS-4LPS_gene="rfbB"	O143	O143_666.1698.peg.4109"	78.947	342	72	0	1	342	1	342	0	575
PS-4LPS_gene="rfbB"	O146	O146_666.3855.peg.14"	78.571	350	63	2	1	342	1	346	0	568
PS-4LPS_locus_tag="G9X71_12040"	O64	O64_666.3932.peg.25"	97.354	378	10	0	1	378	1	378	0	749
PS-4LPS_locus_tag="G9X71_12040"	O48	O48_666.3867.peg.2"	97.082	377	11	0	1	377	1	377	0	748
PS-4LPS_locus_tag="G9X71_12040"	O181	O181_666.4018.peg.2"	96.825	378	12	0	1	378	1	378	0	741
PS-4LPS_locus_tag="G9X71_12040"	O200	O200_666.1774.peg.1776"	96.8	375	12	0	1	375	1	375	0	741
PS-4LPS_locus_tag="G9X71_12040"	O74	O74_666.1629.peg.2674"	96.8	375	12	0	1	375	1	375	0	741
PS-4LPS_locus_tag="G9X71_12040"	O185	O185_666.5016.peg.33"	97.074	376	11	0	1	376	1	376	0	739
PS-4LPS_locus_tag="G9X71_12040"	O5	O5_666.5015.peg.2"	97.074	376	11	0	1	376	1	376	0	739
PS-4LPS_locus_tag="G9X71_12040"	O51	O51_666.1610.peg.966"	96.8	375	12	0	1	375	1	375	0	737
PS-4LPS_locus_tag="G9X71_12040"	O174	O174_666.1748.peg.211"	96.533	375	13	0	1	375	1	375	0	734
PS-4LPS_locus_tag="G9X71_12040"	O54	O54_666.1613.peg.1394"	95.225	377	18	0	1	377	1	377	0	713
PS-4LPS_locus_tag="G9X71_12040"	O154	O154_666.1714.peg.1511"	94.667	375	20	0	1	375	1	375	0	697
PS-4LPS_locus_tag="G9X71_12040"	O197	O197_666.3954.peg.22"	92.328	378	29	0	1	378	1	378	0	694
PS-4LPS_locus_tag="G9X71_12040"	O148	O148_666.1703.peg.1550"	90.16	376	37	0	1	376	1	376	0	694
PS-4LPS_locus_tag="G9X71_12040"	O16	O16_666.1499.peg.1075"	92.819	376	27	0	1	376	1	376	0	690
PS-4LPS_locus_tag="G9X71_12040"	O98	O98_666.3863.peg.3"	89.867	375	38	0	1	375	1	375	0	688
PS-4LPS_locus_tag="G9X71_12040"	O29	O29_666.1512.peg.605"	92	375	30	0	1	375	1	375	0	686
PS-4LPS_locus_tag="G9X71_12040"	O162	O162_666.1736.peg.2628"	91.27	378	33	0	1	378	1	378	0	685
PS-4LPS_locus_tag="G9X71_12040"	O136	O136_666.4003.peg.29"	91.489	376	32	0	1	376	1	376	0	684
PS-4LPS_locus_tag="G9X71_12040"	O2	O2_666.2618.peg.2"	91.223	376	33	0	1	376	1	376	0	684
PS-4LPS_locus_tag="G9X71_12040"	O18	O18_666.1500.peg.1769"	91.223	376	33	0	1	376	1	376	0	682
PS-4LPS_locus_tag="G9X71_12040"	O84	O84_666.1807.peg.3334"	90.741	378	35	0	1	378	1	378	0	682
PS-4LPS_locus_tag="G9X71_12040"	O52	O52_666.1611.peg.3251"	91.247	377	33	0	1	377	1	377	0	681
PS-4LPS_locus_tag="G9X71_12040"	O32	O32_666.1673.peg.820"	92.042	377	30	0	1	377	1	377	0	679
PS-4LPS_locus_tag="G9X71_12040"	O124	O124_666.4011.peg.37"	90.933	375	34	0	1	375	1	375	0	677
PS-4LPS_locus_tag="G9X71_12040"	O82	O82_666.3936.peg.26"	90.933	375	34	0	1	375	1	375	0	677
PS-4LPS_locus_tag="G9X71_12040"	O50	O50_666.3866.peg.23"	91.2	375	33	0	1	375	1	375	0	677
PS-4LPS_locus_tag="G9X71_12040"	O40	O40_666.3889.peg.2491"	90.933	375	34	0	1	375	1	375	0	677
PS-4LPS_locus_tag="G9X71_12040"	O8	O8_666.4008.peg.33"	90.4	375	36	0	1	375	1	375	0	677
PS-4LPS_locus_tag="G9X71_12040"	O198	O198_666.1772.peg.1794"	90.667	375	35	0	1	375	1	375	0	677
PS-4LPS_locus_tag="G9X71_12040"	O17	O17_666.1791.peg.1944"	90.667	375	35	0	1	375	1	375	0	677
PS-4LPS_locus_tag="G9X71_12040"	O113	O113_666.2993.peg.3"	91.247	377	33	0	1	377	1	377	0	676
PS-4LPS_locus_tag="G9X71_12040"	O99	O99_666.1794.peg.884"	90.451	377	36	0	1	377	1	377	0	675
PS-4LPS_locus_tag="G9X71_12040"	O163	O163_666.1737.peg.841"	89.947	378	38	0	1	378	1	378	0	674
PS-4LPS_locus_tag="G9X71_12040"	O85	O85_666.1638.peg.450"	89.947	378	38	0	1	378	1	378	0	674
PS-4LPS_locus_tag="G9X71_12040"	O129	O129_666.3577.peg.2468"	90	380	36	1	1	378	1	380	0	674
PS-4LPS_locus_tag="G9X71_12040"	O68	O68_666.1625.peg.1390"	90	380	36	1	1	378	1	380	0	674
PS-4LPS_locus_tag="G9X71_12040"	O208	O208_666.1782.peg.1035"	92.267	375	29	0	1	375	1	375	0	673
PS-4LPS_locus_tag="G9X71_12040"	O187	O187_666.3883.peg.2"	89.655	377	39	0	1	377	1	377	0	672
PS-4LPS_locus_tag="G9X71_12040"	O182	O182_666.3949.peg.20"	91.557	379	30	1	1	377	1	379	0	672
PS-4LPS_locus_tag="G9X71_12040"	O134	O134_666.4002.peg.31"	93.369	377	25	0	1	377	1	377	0	672
PS-4LPS_locus_tag="G9X71_12040"	O38	O38_666.1677.peg.468"	90.451	377	34	1	1	375	1	377	0	671
PS-4LPS_locus_tag="G9X71_12040"	O118	O118_666.1662.peg.114"	91.979	374	30	0	1	374	1	374	0	671
PS-4LPS_locus_tag="G9X71_12040"	O100	O100_666.3937.peg.27"	90.909	374	34	0	1	374	1	374	0	669
PS-4LPS_locus_tag="G9X71_12040"	O89	O89_666.1790.peg.2775"	92.838	377	27	0	1	377	1	377	0	667
PS-4LPS_locus_tag="G9X71_12040"	O35	O35_666.1675.peg.1151"	90.716	377	33	1	1	375	1	377	0	665
PS-4LPS_locus_tag="G9X71_12040"	O70	O70_666.3934.peg.2"	89.516	372	39	0	1	372	1	372	0	661
PS-4LPS_locus_tag="G9X71_12040"	O127	O127_666.2994.peg.3"	91.406	384	27	1	1	378	1	384	0	659
PS-4LPS_locus_tag="G9X71_12040"	O80	O80_666.1635.peg.1376"	91.247	377	32	1	1	377	1	376	0	657
PS-4LPS_locus_tag="G9X71_12040"	O65	O65_666.2991.peg.29"	91.247	377	32	1	1	377	1	376	0	657
PS-4LPS_locus_tag="G9X71_12040"	O207	O207_666.1781.peg.1623"	90.133	375	37	0	1	375	1	375	0	656
PS-4LPS_locus_tag="G9X71_12040"	O133	O133_666.4001.peg.24"	92.573	377	27	1	1	377	1	376	0	656
PS-4LPS_locus_tag="G9X71_12040"	O4	O4_666.3929.peg.22"	90.691	376	34	1	1	376	1	375	0	652
PS-4LPS_locus_tag="G9X71_12040"	O23	O23_666.1507.peg.1622"	89.067	375	41	0	1	375	1	375	0	651
PS-4LPS_locus_tag="G9X71_12040"	O142	O142_666.3574.peg.3300"	90.186	377	36	1	1	377	1	376	0	650
PS-4LPS_locus_tag="G9X71_12040"	O145	O145_666.3854.peg.34"	91.005	378	34	0	1	378	14	391	0	649
PS-4LPS_locus_tag="G9X71_12040"	O83	O83_666.1637.peg.1397"	89.628	376	39	0	1	376	1	376	0	648
PS-4LPS_locus_tag="G9X71_12040"	O42	O42_666.3858.peg.24"	88	375	44	1	1	375	1	374	0	647
PS-4LPS_locus_tag="G9X71_12040"	O175	O175_666.2996.peg.33"	88.859	377	42	0	1	377	1	377	0	645
PS-4LPS_locus_tag="G9X71_12040"	O46	O46_666.1684.peg.1722"	88.859	377	42	0	1	377	1	377	0	645
PS-4LPS_locus_tag="G9X71_12040"	O9	O9_666.1491.peg.1943"	91.467	375	32	0	1	375	1	375	0	644
PS-4LPS_locus_tag="G9X71_12040"	O209	O209_666.3857.peg.34"	89.067	375	41	0	1	375	1	375	0	641
PS-4LPS_locus_tag="G9X71_12040"	O69	O69_666.3890.peg.108"	89.067	375	41	0	1	375	1	375	0	641
PS-4LPS_locus_tag="G9X71_12040"	O108	O108_666.1655.peg.1532"	85.904	376	53	0	1	376	1	376	0	639
PS-4LPS_locus_tag="G9X71_12040"	O96	O96_666.3664.peg.2446"	87.798	377	44	2	1	377	1	375	0	639
PS-4LPS_locus_tag="G9X71_12040"	O13	O13_666.2621.peg.25"	89.125	377	41	0	1	377	1	377	0	634
PS-4LPS_locus_tag="G9X71_12040"	O21	O21_666.1504.peg.741"	84.043	376	60	0	1	376	1	376	0	631
PS-4LPS_locus_tag="G9X71_12040"	O44	O44_666.1682.peg.3022"	87.2	375	45	1	1	375	1	372	0	629
PS-4LPS_locus_tag="G9X71_12040"	O150	O150_666.2995.peg.3"	86.472	377	50	1	1	377	1	376	0	619
PS-4LPS_locus_tag="G9X71_12040"	O121	O121_666.1665.peg.16"	85.942	377	49	1	1	377	1	373	0	619
PS-4LPS_locus_tag="G9X71_12040"	O177	O177_666.1751.peg.3532"	83.289	377	62	1	1	377	1	376	0	617
PS-4LPS_locus_tag="G9X71_12040"	O43	O43_666.3931.peg.30"	86.472	377	50	1	1	377	1	376	0	615
PS-4LPS_locus_tag="G9X71_12040"	O192	O192_666.3856.peg.17"	89.521	334	35	0	44	377	1	334	0	610
PS-4LPS_locus_tag="G9X71_12040"	O104	O104_666.4019.peg.29"	85.411	377	54	1	1	377	1	376	0	608
PS-4LPS_locus_tag="G9X71_12040"	O195	O195_666.1769.peg.2052"	89.516	372	39	0	1	372	1	372	0	607
PS-4LPS_locus_tag="G9X71_12040"	O94	O94_666.3573.peg.84"	85.867	375	52	1	1	375	1	374	0	607
PS-4LPS_locus_tag="G9X71_12040"	O86	O86_666.3862.peg.32"	87.467	375	47	0	1	375	1	375	0	607
PS-4LPS_locus_tag="G9X71_12040"	O27	O27_666.2989.peg.2"	85.067	375	52	1	1	375	1	371	0	606
PS-4LPS_locus_tag="G9X71_12040"	O30	O30_666.1514.peg.2645"	82.667	375	65	0	1	375	1	375	0	595
PS-4LPS_locus_tag="G9X71_12040"	O168	O168_666.2619.peg.34"	84	375	56	1	1	375	1	371	0	590
PS-4LPS_locus_tag="G9X71_12040"	O88	O88_666.1640.peg.2677"	84	375	56	1	1	375	1	371	0	590
PS-4LPS_locus_tag="G9X71_12040"	O72	O72_666.2992.peg.2"	84	375	56	1	1	375	1	371	0	590
PS-4LPS_locus_tag="G9X71_12040"	O31	O31_666.3536.peg.3236"	89.552	335	35	0	44	378	1	335	0	588
PS-4LPS_locus_tag="G9X71_12040"	O128	O128_666.3532.peg.1062"	83.871	372	59	1	1	372	1	371	0	583
PS-4LPS_locus_tag="G9X71_12040"	O153	O153_666.3877.peg.4"	83.467	375	59	1	1	372	1	375	0	579
PS-4LPS_locus_tag="G9X71_12040"	O110	O110_666.1797.peg.2930"	83.065	372	62	1	1	372	1	371	0	575
PS-4LPS_locus_tag="G9X71_12040"	O190	O190_666.1765.peg.1580"	79.31	377	77	1	1	377	1	376	0	571
PS-4LPS_locus_tag="G9X71_12040"	O11	O11_666.3928.peg.2"	79.31	377	77	1	1	377	1	376	0	571
PS-4LPS_gene="rfaD"	O197	O197_666.3954.peg.23"	99.682	314	1	0	1	314	1	314	0	652
PS-4LPS_gene="rfaD"	O96	O96_666.3664.peg.2447"	99.682	314	1	0	1	314	1	314	0	652
PS-4LPS_gene="rfaD"	O79	O79_666.3935.peg.22"	99.682	314	1	0	1	314	1	314	0	652
PS-4LPS_gene="rfaD"	O42	O42_666.3858.peg.25"	99.682	314	1	0	1	314	1	314	0	652
PS-4LPS_gene="rfaD"	O148	O148_666.1703.peg.1549"	99.363	314	2	0	1	314	1	314	0	652
PS-4LPS_gene="rfaD"	O195	O195_666.1769.peg.2053"	99.045	314	3	0	1	314	1	314	0	650
PS-4LPS_gene="rfaD"	O139	O139_666.1695.peg.40"	99.045	314	3	0	1	314	1	314	0	650
PS-4LPS_gene="rfaD"	O131	O131_666.1687.peg.1707"	99.045	314	3	0	1	314	1	314	0	650
PS-4LPS_gene="rfaD"	O104	O104_666.4019.peg.30"	99.045	314	3	0	1	314	1	314	0	650
PS-4LPS_gene="rfaD"	O102	O102_666.1649.peg.839"	99.045	314	3	0	1	314	1	314	0	650
PS-4LPS_gene="rfaD"	O95	O95_666.1645.peg.354"	99.045	314	3	0	1	314	1	314	0	650
PS-4LPS_gene="rfaD"	O94	O94_666.3573.peg.85"	99.045	314	3	0	1	314	1	314	0	650
PS-4LPS_gene="rfaD"	O92	O92_666.1643.peg.1520"	99.045	314	3	0	1	314	1	314	0	650
PS-4LPS_gene="rfaD"	O56	O56_666.1614.peg.651"	99.045	314	3	0	1	314	1	314	0	650
PS-4LPS_gene="rfaD"	O2	O2_666.2618.peg.1"	99.045	314	3	0	1	314	1	314	0	650
PS-4LPS_gene="rfaD"	O185	O185_666.5016.peg.34"	99.045	314	3	0	1	314	1	314	0	650
PS-4LPS_gene="rfaD"	O107	O107_666.1654.peg.1613"	99.363	314	2	0	1	314	1	314	0	650
PS-4LPS_gene="rfaD"	O5	O5_666.5015.peg.1"	99.045	314	3	0	1	314	1	314	0	650
PS-4LPS_gene="rfaD"	O84	O84_666.1807.peg.3335"	99.045	314	3	0	1	314	1	314	0	650
PS-4LPS_gene="rfaD"	O64	O64_666.3932.peg.26"	99.045	314	3	0	1	314	1	314	0	650
PS-4LPS_gene="rfaD"	O31	O31_666.3536.peg.3237"	99.045	314	3	0	1	314	1	314	0	650
PS-4LPS_gene="rfaD"	O29	O29_666.1512.peg.606"	99.045	314	3	0	1	314	1	314	0	650
PS-4LPS_gene="rfaD"	O7	O7_666.1490.peg.2701"	99.045	314	3	0	1	314	1	314	0	649
PS-4LPS_gene="rfaD"	O182	O182_666.3949.peg.21"	99.363	314	2	0	1	314	1	314	0	649
PS-4LPS_gene="rfaD"	O181	O181_666.4018.peg.1"	99.045	314	3	0	1	314	1	314	0	649
PS-4LPS_gene="rfaD"	O135	O135_666.1691.peg.3037"	99.045	314	3	0	1	314	1	314	0	649
PS-4LPS_gene="rfaD"	O130	O130_666.1686.peg.3188"	99.045	314	3	0	1	314	1	314	0	649
PS-4LPS_gene="rfaD"	O126	O126_666.1800.peg.834"	99.045	314	3	0	1	314	1	314	0	649
PS-4LPS_gene="rfaD"	O99	O99_666.1794.peg.883"	98.726	314	4	0	1	314	1	314	0	649
PS-4LPS_gene="rfaD"	O49	O49_666.1609.peg.1483"	99.045	314	3	0	1	314	1	314	0	649
PS-4LPS_gene="rfaD"	O35	O35_666.1675.peg.1152"	99.045	314	3	0	1	314	1	314	0	649
PS-4LPS_gene="rfaD"	O16	O16_666.1499.peg.1076"	99.045	314	3	0	1	314	1	314	0	649
PS-4LPS_gene="rfaD"	O1Og	O1Og_666.1495.peg.190"	99.045	314	3	0	1	314	1	314	0	649
PS-4LPS_gene="rfaD"	O1In	O1In_666.1496.peg.2794"	99.045	314	3	0	1	314	1	314	0	649
PS-4LPS_gene="rfaD"	O208	O208_666.1782.peg.1036"	98.726	314	4	0	1	314	1	314	0	649
PS-4LPS_gene="rfaD"	O199	O199_666.3955.peg.47"	98.726	314	4	0	1	314	1	314	0	649
PS-4LPS_gene="rfaD"	O172	O172_666.1746.peg.3064"	99.045	314	3	0	1	314	1	314	0	649
PS-4LPS_gene="rfaD"	O164	O164_666.1738.peg.2439"	99.045	314	3	0	1	314	1	314	0	649
PS-4LPS_gene="rfaD"	O137	O137_666.1693.peg.3357"	99.045	314	3	0	1	314	1	314	0	649
PS-4LPS_gene="rfaD"	O85	O85_666.1638.peg.451"	99.045	314	3	0	1	314	1	314	0	649
PS-4LPS_gene="rfaD"	O206	O206_666.1780.peg.319"	98.726	314	4	0	1	314	1	314	0	648
PS-4LPS_gene="rfaD"	O188	O188_666.4013.peg.37"	99.045	314	3	0	1	314	1	314	0	648
PS-4LPS_gene="rfaD"	O177	O177_666.1751.peg.3531"	98.726	314	4	0	1	314	1	314	0	648
PS-4LPS_gene="rfaD"	O158	O158_666.1732.peg.1752"	99.045	314	3	0	1	314	1	314	0	648
PS-4LPS_gene="rfaD"	O151	O151_666.3943.peg.35"	99.045	314	3	0	1	314	1	314	0	648
PS-4LPS_gene="rfaD"	O118	O118_666.1662.peg.115"	99.045	314	3	0	1	314	1	314	0	648
PS-4LPS_gene="rfaD"	O112	O112_666.1798.peg.81"	99.045	314	3	0	1	314	1	314	0	648
PS-4LPS_gene="rfaD"	O63	O63_666.1620.peg.1470"	98.726	314	4	0	1	314	1	314	0	648
PS-4LPS_gene="rfaD"	O59	O59_666.1617.peg.1800"	98.726	314	4	0	1	314	1	314	0	648
PS-4LPS_gene="rfaD"	O57	O57_666.3861.peg.38"	99.045	314	3	0	1	314	1	314	0	648
PS-4LPS_gene="rfaD"	O10	O10_666.1492.peg.1668"	99.045	314	3	0	1	314	1	314	0	648
PS-4LPS_gene="rfaD"	O8	O8_666.4008.peg.37"	98.726	314	4	0	1	314	1	314	0	648
PS-4LPS_gene="rfaD"	O198	O198_666.1772.peg.1793"	98.408	314	5	0	1	314	1	314	0	648
PS-4LPS_gene="rfaD"	O174	O174_666.1748.peg.210"	98.726	314	4	0	1	314	1	314	0	648
PS-4LPS_gene="rfaD"	O170	O170_666.1744.peg.1861"	98.726	314	4	0	1	314	1	314	0	648
PS-4LPS_gene="rfaD"	O169	O169_666.3948.peg.44"	98.726	314	4	0	1	314	1	314	0	648
PS-4LPS_gene="rfaD"	O157	O157_666.3944.peg.1"	98.726	314	4	0	1	314	1	314	0	648
PS-4LPS_gene="rfaD"	O140	O140_666.1801.peg.1062"	98.726	314	4	0	1	314	1	314	0	648
PS-4LPS_gene="rfaD"	O133	O133_666.4001.peg.25"	99.045	314	3	0	1	314	1	314	0	648
PS-4LPS_gene="rfaD"	O97	O97_666.1647.peg.171"	98.726	314	4	0	1	314	1	314	0	648
PS-4LPS_gene="rfaD"	O90	O90_666.1641.peg.3678"	98.726	314	4	0	1	314	1	314	0	648
PS-4LPS_gene="rfaD"	O83	O83_666.1637.peg.1398"	98.726	314	4	0	1	314	1	314	0	648
PS-4LPS_gene="rfaD"	O77	O77_666.2289.peg.1773"	98.408	314	5	0	1	314	1	314	0	648
PS-4LPS_gene="rfaD"	O70	O70_666.3934.peg.1"	98.726	314	4	0	1	314	1	314	0	648
PS-4LPS_gene="rfaD"	O67	O67_666.1624.peg.2091"	98.726	314	4	0	1	314	1	314	0	648
PS-4LPS_gene="rfaD"	O60	O60_666.1618.peg.77"	99.045	314	3	0	1	314	1	314	0	648
PS-4LPS_gene="rfaD"	O51	O51_666.1610.peg.965"	98.726	314	4	0	1	314	1	314	0	648
PS-4LPS_gene="rfaD"	O48	O48_666.3867.peg.1"	99.045	314	3	0	1	314	1	314	0	648
PS-4LPS_gene="rfaD"	O36	O36_666.1676.peg.2247"	98.726	314	4	0	1	314	1	314	0	648
PS-4LPS_gene="rfaD"	O33	O33_666.3930.peg.36"	99.045	314	3	0	1	314	1	314	0	648
PS-4LPS_gene="rfaD"	O32	O32_666.1673.peg.819"	98.726	314	4	0	1	314	1	314	0	648
PS-4LPS_gene="rfaD"	O24	O24_666.3570.peg.3501"	98.408	314	5	0	1	314	1	314	0	648
PS-4LPS_gene="rfaD"	O18	O18_666.1500.peg.1768"	98.726	314	4	0	1	314	1	314	0	648
PS-4LPS_gene="rfaD"	O17	O17_666.1791.peg.1943"	98.408	314	5	0	1	314	1	314	0	648
PS-4LPS_gene="rfaD"	O209	O209_666.3857.peg.35"	98.726	314	4	0	1	314	1	314	0	647
PS-4LPS_gene="rfaD"	O150	O150_666.2995.peg.2"	98.726	314	4	0	1	314	1	314	0	647
PS-4LPS_gene="rfaD"	O122	O122_666.1666.peg.1660"	98.726	314	4	0	1	314	1	314	0	647
PS-4LPS_gene="rfaD"	O109	O109_666.1656.peg.3368"	98.726	314	4	0	1	314	1	314	0	647
PS-4LPS_gene="rfaD"	O100	O100_666.3937.peg.28"	98.726	314	4	0	1	314	1	314	0	647
PS-4LPS_gene="rfaD"	O69	O69_666.3890.peg.107"	98.726	314	4	0	1	314	1	314	0	647
PS-4LPS_gene="rfaD"	O62	O62_666.1786.peg.896"	98.726	314	4	0	1	314	1	314	0	647
PS-4LPS_gene="rfaD"	O43	O43_666.3931.peg.32"	98.408	314	5	0	1	314	1	314	0	647
PS-4LPS_gene="rfaD"	O13	O13_666.2621.peg.26"	98.726	314	4	0	1	314	1	314	0	647
PS-4LPS_gene="rfaD"	O175	O175_666.2996.peg.34"	98.408	314	5	0	1	314	1	314	0	647
PS-4LPS_gene="rfaD"	O105	O105_666.3874.peg.38"	98.726	314	4	0	1	314	1	314	0	647
PS-4LPS_gene="rfaD"	O168	O168_666.2619.peg.35"	98.726	314	4	0	1	314	1	314	0	647
PS-4LPS_gene="rfaD"	O134	O134_666.4002.peg.32"	98.726	314	4	0	1	314	1	314	0	647
PS-4LPS_gene="rfaD"	O88	O88_666.1640.peg.2678"	98.726	314	4	0	1	314	1	314	0	647
PS-4LPS_gene="rfaD"	O80	O80_666.1635.peg.1375"	98.408	314	5	0	1	314	1	314	0	647
PS-4LPS_gene="rfaD"	O72	O72_666.2992.peg.1"	98.726	314	4	0	1	314	1	314	0	647
PS-4LPS_gene="rfaD"	O65	O65_666.2991.peg.30"	98.408	314	5	0	1	314	1	314	0	647
PS-4LPS_gene="rfaD"	O27	O27_666.2989.peg.1"	98.408	314	5	0	1	314	1	314	0	647
PS-4LPS_gene="rfaD"	O15	O15_666.1498.peg.1490"	98.089	314	6	0	1	314	1	314	0	647
PS-4LPS_gene="rfaD"	O207	O207_666.1781.peg.1622"	98.726	314	4	0	1	314	1	314	0	646
PS-4LPS_gene="rfaD"	O186	O186_666.3951.peg.1"	98.089	314	6	0	1	314	1	314	0	646
PS-4LPS_gene="rfaD"	O166	O166_666.3947.peg.32"	98.726	314	4	0	1	314	1	314	0	646
PS-4LPS_gene="rfaD"	O163	O163_666.1737.peg.840"	98.726	314	4	0	1	314	1	314	0	646
PS-4LPS_gene="rfaD"	O156	O156_666.1730.peg.2506"	98.408	314	5	0	1	314	1	314	0	646
PS-4LPS_gene="rfaD"	O152	O152_666.1712.peg.1113"	98.726	314	4	0	1	314	1	314	0	646
PS-4LPS_gene="rfaD"	O114	O114_666.1658.peg.2571"	98.408	314	5	0	1	314	1	314	0	646
PS-4LPS_gene="rfaD"	O98	O98_666.3863.peg.2"	98.408	314	5	0	1	314	1	314	0	646
PS-4LPS_gene="rfaD"	O44	O44_666.1682.peg.3021"	98.408	314	5	0	1	314	1	314	0	646
PS-4LPS_gene="rfaD"	O41	O41_666.4012.peg.48"	98.726	314	4	0	1	314	1	314	0	646
PS-4LPS_gene="rfaD"	O23	O23_666.1507.peg.1621"	98.726	314	4	0	1	314	1	314	0	646
PS-4LPS_gene="rfaD"	O14	O14_666.4016.peg.55"	99.038	312	3	0	1	312	1	312	0	646
PS-4LPS_gene="rfaD"	O202	O202_666.1776.peg.4005"	98.408	314	5	0	1	314	1	314	0	646
PS-4LPS_gene="rfaD"	O200	O200_666.1774.peg.1775"	98.408	314	5	0	1	314	1	314	0	646
PS-4LPS_gene="rfaD"	O136	O136_666.4003.peg.30"	98.089	314	6	0	1	314	1	314	0	646
PS-4LPS_gene="rfaD"	O115	O115_666.1659.peg.3740"	98.726	314	4	0	1	314	1	314	0	646
PS-4LPS_gene="rfaD"	O93	O93_666.3853.peg.58"	98.408	314	5	0	1	314	1	314	0	646
PS-4LPS_gene="rfaD"	O78	O78_666.1633.peg.3162"	98.408	314	5	0	1	314	1	314	0	646
PS-4LPS_gene="rfaD"	O75	O75_peg.1	98.726	314	4	0	1	314	1	314	0	646
PS-4LPS_gene="rfaD"	O61	O61_666.1619.peg.358"	98.726	314	4	0	1	314	1	314	0	646
PS-4LPS_gene="rfaD"	O25	O25_666.4017.peg.45"	98.089	314	6	0	1	314	1	314	0	646
PS-4LPS_gene="rfaD"	O21	O21_666.1504.peg.740"	98.408	314	5	0	1	314	1	314	0	646
PS-4LPS_gene="rfaD"	O178	O178_666.3880.peg.37"	99.038	312	3	0	1	312	1	312	0	645
PS-4LPS_gene="rfaD"	O144	O144_666.1699.peg.2197"	98.408	314	5	0	1	314	1	314	0	645
PS-4LPS_gene="rfaD"	O138	O138_666.3942.peg.44"	98.726	314	4	0	1	314	1	314	0	645
PS-4LPS_gene="rfaD"	O120	O120_666.3940.peg.33"	98.408	314	5	0	1	314	1	314	0	645
PS-4LPS_gene="rfaD"	O119	O119_666.1663.peg.2295"	98.408	314	5	0	1	314	1	314	0	645
PS-4LPS_gene="rfaD"	O106	O106_666.3875.peg.57"	99.038	312	3	0	1	312	1	312	0	645
PS-4LPS_gene="rfaD"	O87	O87_666.1639.peg.1517"	98.408	314	5	0	1	314	1	314	0	645
PS-4LPS_gene="rfaD"	O81	O81_666.1636.peg.85"	99.038	312	3	0	1	312	1	312	0	645
PS-4LPS_gene="rfaD"	O76	O76_666.1631.peg.2785"	98.408	314	5	0	1	314	1	314	0	645
PS-4LPS_gene="rfaD"	O55	O55_666.1792.peg.1433"	98.726	314	4	0	1	314	1	314	0	645
PS-4LPS_gene="rfaD"	O54	O54_666.1613.peg.1395"	98.726	314	4	0	1	314	1	314	0	645
PS-4LPS_gene="rfaD"	O39	O39_666.4007.peg.52"	99.038	312	3	0	1	312	1	312	0	645
PS-4LPS_gene="rfaD"	O28	O28_666.1511.peg.80"	98.408	314	5	0	1	314	1	314	0	645
PS-4LPS_gene="rfaD"	O6	O6_666.1489.peg.2610"	99.038	312	3	0	1	312	1	312	0	645
PS-4LPS_gene="rfaD"	O3	O3_666.1487.peg.1818"	98.408	314	5	0	1	314	1	314	0	645
PS-4LPS_gene="rfaD"	O142	O142_666.3574.peg.3299"	98.408	314	5	0	1	314	1	314	0	645
PS-4LPS_gene="rfaD"	O129	O129_666.3577.peg.2469"	98.089	314	6	0	1	314	1	314	0	645
PS-4LPS_gene="rfaD"	O124	O124_666.4011.peg.38"	98.726	314	4	0	1	314	1	314	0	645
PS-4LPS_gene="rfaD"	O52	O52_666.1611.peg.3252"	98.726	314	4	0	1	314	1	314	0	645
PS-4LPS_gene="rfaD"	O40	O40_666.3889.peg.2492"	98.726	314	4	0	1	314	1	314	0	645
PS-4LPS_gene="rfaD"	O141	O141_peg.1	98.726	314	4	0	1	314	1	314	0	645
PS-4LPS_gene="rfaD"	O127	O127_666.2994.peg.2"	98.408	314	5	0	1	314	1	314	0	645
PS-4LPS_gene="rfaD"	O125	O125_666.2620.peg.37"	98.408	314	5	0	1	314	1	314	0	645
PS-4LPS_gene="rfaD"	O37	O37_666.1804.peg.451"	98.408	314	5	0	1	314	1	314	0	645
PS-4LPS_gene="rfaD"	O190	O190_666.1765.peg.1579"	98.089	314	6	0	1	314	1	314	0	644
PS-4LPS_gene="rfaD"	O128	O128_666.3532.peg.1063"	98.089	314	6	0	1	314	1	314	0	644
PS-4LPS_gene="rfaD"	O26	O26_666.4000.peg.42"	98.089	314	6	0	1	314	1	314	0	644
PS-4LPS_gene="rfaD"	O11	O11_666.3928.peg.1"	98.089	314	6	0	1	314	1	314	0	644
PS-4LPS_gene="rfaD"	O4	O4_666.3929.peg.23"	97.452	314	8	0	1	314	1	314	0	644
PS-4LPS_gene="rfaD"	O191	O191_666.3952.peg.1"	98.718	312	4	0	1	312	1	312	0	644
PS-4LPS_gene="rfaD"	O176	O176_666.1750.peg.2148"	98.089	314	6	0	1	314	1	314	0	644
PS-4LPS_gene="rfaD"	O103	O103_666.3938.peg.47"	99.038	312	3	0	1	312	1	312	0	644
PS-4LPS_gene="rfaD"	O86	O86_666.3862.peg.33"	97.771	314	7	0	1	314	1	314	0	644
PS-4LPS_gene="rfaD"	O74	O74_666.1629.peg.2673"	98.089	314	6	0	1	314	1	314	0	644
PS-4LPS_gene="rfaD"	O66	O66_666.3933.peg.4"	98.718	312	4	0	1	312	1	312	0	644
PS-4LPS_gene="rfaD"	O9	O9_666.1491.peg.1944"	98.089	314	6	0	1	314	1	314	0	644
PS-4LPS_gene="rfaD"	O187	O187_666.3883.peg.1"	98.089	314	6	0	1	314	1	314	0	644
PS-4LPS_gene="rfaD"	O159	O159_666.3945.peg.53"	98.089	314	6	0	1	314	1	314	0	644
PS-4LPS_gene="rfaD"	O47	O47_666.1606.peg.84"	98.718	312	4	0	1	312	1	312	0	644
PS-4LPS_gene="rfaD"	O45	O45_666.2288.peg.1353"	98.408	314	5	0	1	314	1	314	0	644
PS-4LPS_gene="rfaD"	O38	O38_666.1677.peg.469"	98.089	314	6	0	1	314	1	314	0	644
PS-4LPS_gene="rfaD"	O30	O30_666.1514.peg.2644"	98.089	314	6	0	1	314	1	314	0	644
PS-4LPS_gene="rfaD"	O204	O204_666.1778.peg.1089"	97.452	314	8	0	1	314	1	314	0	643
PS-4LPS_gene="rfaD"	O110	O110_666.1797.peg.2931"	97.771	314	7	0	1	314	1	314	0	643
PS-4LPS_gene="rfaD"	O101	O101_666.1796.peg.3085"	98.089	314	6	0	1	314	1	314	0	643
PS-4LPS_gene="rfaD"	O20	O20_666.1503.peg.1658"	98.089	314	6	0	1	314	1	314	0	643
PS-4LPS_gene="rfaD"	O19	O19_666.1501.peg.3287"	99.038	312	3	0	1	312	1	312	0	643
PS-4LPS_gene="rfaD"	O149	O149_666.1704.peg.2434"	97.771	314	7	0	1	314	1	314	0	642
PS-4LPS_gene="rfaD"	O121	O121_666.1665.peg.15"	97.771	314	7	0	1	314	1	314	0	642
PS-4LPS_gene="rfaD"	O153	O153_666.3877.peg.3"	97.771	314	7	0	1	314	1	314	0	642
PS-4LPS_gene="rfaD"	O145	O145_666.3854.peg.35"	97.771	314	7	0	1	314	1	314	0	642
PS-4LPS_gene="rfaD"	O68	O68_666.1625.peg.1389"	97.452	314	8	0	1	314	1	314	0	642
PS-4LPS_gene="rfaD"	O34	O34_666.2990.peg.52"	97.771	314	7	0	1	314	1	314	0	642
PS-4LPS_gene="rfaD"	O22	O22_666.3998.peg.43"	97.771	314	7	0	1	314	1	314	0	642
PS-4LPS_gene="rfaD"	O179	O179_666.3881.peg.60"	98.397	312	5	0	1	312	1	312	0	641
PS-4LPS_gene="rfaD"	O91	O91_666.1642.peg.1703"	98.397	312	5	0	1	312	1	312	0	641
PS-4LPS_gene="rfaD"	O12	O12_666.1493.peg.291"	98.397	312	5	0	1	312	1	312	0	640
PS-4LPS_gene="rfaD"	O184	O184_666.3950.peg.1"	97.452	314	8	0	1	314	1	314	0	640
PS-4LPS_gene="rfaD"	O123	O123_666.3941.peg.44"	98.077	312	6	0	1	312	1	312	0	640
PS-4LPS_gene="rfaD"	O58	O58_666.1616.peg.3042"	98.397	312	5	0	1	312	1	312	0	640
PS-4LPS_gene="rfaD"	O154	O154_666.1714.peg.1510"	97.452	314	8	0	1	314	1	314	0	639
PS-4LPS_gene="rfaD"	O53	O53_peg.1	99.032	310	3	0	1	310	1	310	0	639
PS-4LPS_gene="rfaD"	O162	O162_666.1736.peg.2627"	97.756	312	7	0	1	312	1	312	0	639
PS-4LPS_gene="rfaD"	O113	O113_666.2993.peg.2"	97.756	312	7	0	1	312	1	312	0	639
PS-4LPS_gene="rfaD"	O50	O50_666.3866.peg.24"	97.756	312	7	0	1	312	1	312	0	639
PS-4LPS_gene="rfaD"	O46	O46_666.1684.peg.1721"	97.452	314	8	0	1	314	1	314	0	639
PS-4LPS_gene="rfaD"	O183	O183_666.3882.peg.39"	97.771	314	7	0	1	314	1	314	0	638
PS-4LPS_gene="rfaD"	O171	O171_666.3879.peg.44"	97.771	314	7	0	1	314	1	314	0	638
PS-4LPS_gene="rfaD"	O160	O160_666.1734.peg.3528"	97.771	314	7	0	1	314	1	314	0	638
PS-4LPS_gene="rfaD"	O132	O132_666.3876.peg.42"	97.771	314	7	0	1	314	1	314	0	638
PS-4LPS_gene="rfaD"	O117	O117_666.3939.peg.48"	97.452	314	8	0	1	314	1	314	0	637
PS-4LPS_gene="rfaD"	O71	O71_666.1628.peg.2143"	97.134	314	9	0	1	314	1	314	0	637
PS-4LPS_gene="rfaD"	O108	O108_666.1655.peg.1531"	97.125	313	9	0	1	313	1	313	0	637
PS-4LPS_gene="rfaD"	O201	O201_666.1775.peg.1976"	96.815	314	10	0	1	314	1	314	0	637
PS-4LPS_gene="rfaD"	O192	O192_666.3856.peg.18"	97.134	314	9	0	1	314	1	314	0	637
PS-4LPS_gene="rfaD"	O82	O82_666.3936.peg.27"	97.125	313	9	0	1	313	1	313	0	636
PS-4LPS_gene="rfaD"	O89	O89_666.1790.peg.2774"	94.888	313	16	0	1	313	1	313	0	625
PS-4LPS_gene="rfaD"	O194	O194_666.1768.peg.2490"	92.675	314	23	0	1	314	1	314	0	618
PS-4LPS_gene="rfaD"	O116	O116_666.1660.peg.3875"	92.675	314	23	0	1	314	1	314	0	618
PS-4LPS_gene="rfaD"	O155	O155_666.3878.peg.3"	91.693	313	26	0	1	313	1	313	0	613
PS-4LPS_gene="rfaD"	O143	O143_666.1698.peg.4088"	90.096	313	31	0	1	313	1	313	0	607
PS-4LPS_gene="rfaD"	O161	O161_666.4025.peg.39"	90.096	313	31	0	1	313	1	313	0	607
PS-4LPS_gene="rfaD"	O111	O111_666.1808.peg.1214"	91.054	313	28	0	1	313	1	313	0	607
PS-4LPS_gene="rfaD"	O205	O205_666.3956.peg.3"	90.735	313	29	0	1	313	1	313	0	606
PS-4LPS_gene="rfaD"	O147	O147_666.4010.peg.40"	90.415	313	30	0	1	313	1	313	0	605
PS-4LPS_gene="rfaD"	O196	O196_666.3999.peg.40"	90.415	313	30	0	1	313	1	313	0	603
PS-4LPS_gene="rfaD"	O193	O193_666.3953.peg.3"	90.415	313	30	0	1	313	1	313	0	603
PS-4LPS_gene="rfaD"	O180	O180_666.4015.peg.2"	90.415	313	30	0	1	313	1	313	0	603
PS-4LPS_gene="rfaD"	O173	O173_666.4014.peg.41"	90.415	313	30	0	1	313	1	313	0	603
PS-4LPS_gene="rfaD"	O165	O165_666.3946.peg.40"	90.415	313	30	0	1	313	1	313	0	603
PS-4LPS_gene="rfaD"	O146	O146_666.3855.peg.3"	90.415	313	30	0	1	313	1	313	0	603
PS-4LPS_gene="rfaD"	O210	O210_666.1784.peg.22"	87.5	312	39	0	1	312	1	312	0	582
PS-4LPS_locus_tag="G9X71_12050"	O76	O76_666.1631.peg.2786"	97.627	590	14	0	1	590	1	590	0	1207
PS-4LPS_locus_tag="G9X71_12050"	O69	O69_666.3890.peg.106"	97.627	590	14	0	1	590	1	590	0	1207
PS-4LPS_locus_tag="G9X71_12050"	O7	O7_666.1490.peg.2700"	97.627	590	14	0	1	590	1	590	0	1207
PS-4LPS_locus_tag="G9X71_12050"	O99	O99_666.1794.peg.882"	97.627	590	14	0	1	590	1	590	0	1206
PS-4LPS_locus_tag="G9X71_12050"	O24	O24_666.3570.peg.3502"	97.458	590	15	0	1	590	1	590	0	1206
PS-4LPS_locus_tag="G9X71_12050"	O59	O59_666.1617.peg.1801"	97.627	590	14	0	1	590	1	590	0	1205
PS-4LPS_locus_tag="G9X71_12050"	O16	O16_666.1499.peg.1077"	97.797	590	13	0	1	590	1	590	0	1205
PS-4LPS_locus_tag="G9X71_12050"	O36	O36_666.1676.peg.2248"	97.627	590	14	0	1	590	1	590	0	1204
PS-4LPS_locus_tag="G9X71_12050"	O200	O200_666.1774.peg.1774"	97.119	590	17	0	1	590	1	590	0	1203
PS-4LPS_locus_tag="G9X71_12050"	O74	O74_666.1629.peg.2672"	97.119	590	17	0	1	590	1	590	0	1203
PS-4LPS_locus_tag="G9X71_12050"	O128	O128_666.3532.peg.1064"	97.288	590	16	0	1	590	1	590	0	1202
PS-4LPS_locus_tag="G9X71_12050"	O54	O54_666.1613.peg.1396"	97.288	590	16	0	1	590	1	590	0	1201
PS-4LPS_locus_tag="G9X71_12050"	O94	O94_666.3573.peg.86"	97.119	590	17	0	1	590	1	590	0	1201
PS-4LPS_locus_tag="G9X71_12050"	O110	O110_666.1797.peg.2932"	97.288	590	16	0	1	590	1	590	0	1201
PS-4LPS_locus_tag="G9X71_12050"	O9	O9_666.1491.peg.1945"	97.288	590	16	0	1	590	1	590	0	1201
PS-4LPS_locus_tag="G9X71_12050"	O176	O176_666.1750.peg.2147"	96.949	590	18	0	1	590	1	590	0	1200
PS-4LPS_locus_tag="G9X71_12050"	O174	O174_666.1748.peg.209"	96.78	590	19	0	1	590	1	590	0	1200
PS-4LPS_locus_tag="G9X71_12050"	O137	O137_666.1693.peg.3358"	97.458	590	15	0	1	590	1	590	0	1200
PS-4LPS_locus_tag="G9X71_12050"	O122	O122_666.1666.peg.1659"	97.119	590	17	0	1	590	1	590	0	1200
PS-4LPS_locus_tag="G9X71_12050"	O109	O109_666.1656.peg.3367"	97.119	590	17	0	1	590	1	590	0	1200
PS-4LPS_locus_tag="G9X71_12050"	O97	O97_666.1647.peg.172"	97.119	590	17	0	1	590	1	590	0	1200
PS-4LPS_locus_tag="G9X71_12050"	O51	O51_666.1610.peg.964"	96.78	590	19	0	1	590	1	590	0	1200
PS-4LPS_locus_tag="G9X71_12050"	O1In	O1In_666.1496.peg.2793"	97.288	590	16	0	1	590	1	590	0	1200
PS-4LPS_locus_tag="G9X71_12050"	O77	O77_666.2289.peg.1774"	97.288	590	16	0	1	590	1	590	0	1199
PS-4LPS_locus_tag="G9X71_12050"	O46	O46_666.1684.peg.1720"	97.119	590	17	0	1	590	1	590	0	1199
PS-4LPS_locus_tag="G9X71_12050"	O156	O156_666.1730.peg.2507"	96.949	590	18	0	1	590	1	590	0	1199
PS-4LPS_locus_tag="G9X71_12050"	O119	O119_666.1663.peg.2296"	96.949	590	18	0	1	590	1	590	0	1199
PS-4LPS_locus_tag="G9X71_12050"	O87	O87_666.1639.peg.1518"	96.949	590	18	0	1	590	1	590	0	1199
PS-4LPS_locus_tag="G9X71_12050"	O129	O129_666.3577.peg.2470"	97.288	590	16	0	1	590	1	590	0	1199
PS-4LPS_locus_tag="G9X71_12050"	O38	O38_666.1677.peg.470"	97.119	590	17	0	1	590	1	590	0	1199
PS-4LPS_locus_tag="G9X71_12050"	O208	O208_666.1782.peg.1037"	96.949	590	18	0	1	590	1	590	0	1198
PS-4LPS_locus_tag="G9X71_12050"	O45	O45_666.2288.peg.1354"	96.949	590	18	0	1	590	1	590	0	1198
PS-4LPS_locus_tag="G9X71_12050"	O3	O3_666.1487.peg.1819"	96.949	590	18	0	1	590	1	590	0	1198
PS-4LPS_locus_tag="G9X71_12050"	O68	O68_666.1625.peg.1388"	97.458	590	15	0	1	590	1	590	0	1198
PS-4LPS_locus_tag="G9X71_12050"	O44	O44_666.1682.peg.3020"	96.78	590	19	0	1	590	1	590	0	1197
PS-4LPS_locus_tag="G9X71_12050"	O177	O177_666.1751.peg.3530"	97.288	590	16	0	1	590	1	590	0	1197
PS-4LPS_locus_tag="G9X71_12050"	O67	O67_666.1624.peg.2090"	96.441	590	21	0	1	590	1	590	0	1197
PS-4LPS_locus_tag="G9X71_12050"	O15	O15_666.1498.peg.1491"	96.78	590	19	0	1	590	1	590	0	1196
PS-4LPS_locus_tag="G9X71_12050"	O206	O206_666.1780.peg.320"	96.949	590	18	0	1	590	1	590	0	1196
PS-4LPS_locus_tag="G9X71_12050"	O172	O172_666.1746.peg.3063"	96.949	590	18	0	1	590	1	590	0	1196
PS-4LPS_locus_tag="G9X71_12050"	O60	O60_666.1618.peg.78"	96.441	590	21	0	1	590	1	590	0	1196
PS-4LPS_locus_tag="G9X71_12050"	O28	O28_666.1511.peg.79"	96.441	590	21	0	1	590	1	590	0	1196
PS-4LPS_locus_tag="G9X71_12050"	O52	O52_666.1611.peg.3253"	96.949	590	18	0	1	590	1	590	0	1195
PS-4LPS_locus_tag="G9X71_12050"	O40	O40_666.3889.peg.2493"	96.949	590	18	0	1	590	1	590	0	1195
PS-4LPS_locus_tag="G9X71_12050"	O102	O102_666.1649.peg.840"	96.441	590	21	0	1	590	1	590	0	1194
PS-4LPS_locus_tag="G9X71_12050"	O90	O90_666.1641.peg.3677"	96.78	590	19	0	1	590	1	590	0	1194
PS-4LPS_locus_tag="G9X71_12050"	O204	O204_666.1778.peg.1088"	96.271	590	22	0	1	590	1	590	0	1194
PS-4LPS_locus_tag="G9X71_12050"	O198	O198_666.1772.peg.1792"	96.271	590	22	0	1	590	1	590	0	1194
PS-4LPS_locus_tag="G9X71_12050"	O96	O96_666.3664.peg.2448"	96.78	590	19	0	1	590	1	590	0	1194
PS-4LPS_locus_tag="G9X71_12050"	O85	O85_666.1638.peg.452"	96.271	590	22	0	1	590	1	590	0	1194
PS-4LPS_locus_tag="G9X71_12050"	O83	O83_666.1637.peg.1399"	96.61	590	20	0	1	590	1	590	0	1194
PS-4LPS_locus_tag="G9X71_12050"	O17	O17_666.1791.peg.1942"	96.271	590	22	0	1	590	1	590	0	1194
PS-4LPS_locus_tag="G9X71_12050"	O55	O55_666.1792.peg.1432"	96.78	590	19	0	1	590	1	590	0	1194
PS-4LPS_locus_tag="G9X71_12050"	O144	O144_666.1699.peg.2196"	96.271	590	22	0	1	590	1	590	0	1193
PS-4LPS_locus_tag="G9X71_12050"	O126	O126_666.1800.peg.835"	96.271	590	22	0	1	590	1	590	0	1193
PS-4LPS_locus_tag="G9X71_12050"	O130	O130_666.1686.peg.3189"	96.271	590	22	0	1	590	1	590	0	1192
PS-4LPS_locus_tag="G9X71_12050"	O121	O121_666.1665.peg.14"	96.271	590	22	0	1	590	1	590	0	1192
PS-4LPS_locus_tag="G9X71_12050"	O80	O80_666.1635.peg.1374"	96.441	590	21	0	1	590	1	590	0	1192
PS-4LPS_locus_tag="G9X71_12050"	O49	O49_666.1609.peg.1484"	96.271	590	22	0	1	590	1	590	0	1192
PS-4LPS_locus_tag="G9X71_12050"	O19	O19_666.1501.peg.3290"	96.61	590	20	0	1	590	1	590	0	1192
PS-4LPS_locus_tag="G9X71_12050"	O140	O140_666.1801.peg.1061"	96.61	590	20	0	1	590	1	590	0	1192
PS-4LPS_locus_tag="G9X71_12050"	O23	O23_666.1507.peg.1620"	96.102	590	23	0	1	590	1	590	0	1191
PS-4LPS_locus_tag="G9X71_12050"	O63	O63_666.1620.peg.1469"	96.271	590	22	0	1	590	1	590	0	1191
PS-4LPS_locus_tag="G9X71_12050"	O35	O35_666.1675.peg.1153"	96.61	590	20	0	1	590	1	590	0	1191
PS-4LPS_locus_tag="G9X71_12050"	O207	O207_666.1781.peg.1621"	96.78	590	19	0	1	590	1	590	0	1190
PS-4LPS_locus_tag="G9X71_12050"	O29	O29_666.1512.peg.607"	96.102	590	23	0	1	590	1	590	0	1189
PS-4LPS_locus_tag="G9X71_12050"	O21	O21_666.1504.peg.739"	96.271	590	22	0	1	590	1	590	0	1189
PS-4LPS_locus_tag="G9X71_12050"	O61	O61_666.1619.peg.357"	96.102	590	23	0	1	590	1	590	0	1188
PS-4LPS_locus_tag="G9X71_12050"	O10	O10_666.1492.peg.1669"	96.102	590	23	0	1	590	1	590	0	1188
PS-4LPS_locus_tag="G9X71_12050"	O142	O142_666.3574.peg.3298"	96.271	590	22	0	1	590	1	590	0	1187
PS-4LPS_locus_tag="G9X71_12050"	O84	O84_666.1807.peg.3336"	95.763	590	25	0	1	590	1	590	0	1186
PS-4LPS_locus_tag="G9X71_12050"	O31	O31_666.3536.peg.3238"	95.763	590	25	0	1	590	1	590	0	1186
PS-4LPS_locus_tag="G9X71_12050"	O160	O160_666.1734.peg.3529"	96.102	590	23	0	1	590	1	590	0	1186
PS-4LPS_locus_tag="G9X71_12050"	O170	O170_666.1744.peg.1862"	96.102	590	23	0	1	590	1	590	0	1185
PS-4LPS_locus_tag="G9X71_12050"	O37	O37_666.1804.peg.452"	95.932	590	24	0	1	590	1	590	0	1185
PS-4LPS_locus_tag="G9X71_12050"	O81	O81_666.1636.peg.88"	96.246	586	22	0	5	590	1	586	0	1182
PS-4LPS_locus_tag="G9X71_12050"	O115	O115_666.1659.peg.3739"	94.407	590	33	0	1	590	1	590	0	1165
PS-4LPS_locus_tag="G9X71_12050"	O194	O194_666.1768.peg.2491"	88.475	590	68	0	1	590	1	590	0	1108
PS-4LPS_locus_tag="G9X71_12050"	O116	O116_666.1660.peg.3874"	88.475	590	68	0	1	590	1	590	0	1108
PS-4LPS_locus_tag="G9X71_12050"	O201	O201_666.1775.peg.1975"	89.078	586	64	0	1	586	1	586	0	1104
PS-4LPS_locus_tag="G9X71_12050"	O78	O78_666.1633.peg.3163"	95.9	439	18	0	1	439	1	439	0	882
